# Cross-feeding options define eco-evolutionary dynamics of deep oligotrophic groundwater microbiome

**DOI:** 10.1101/2024.08.02.606368

**Authors:** Maryam Rezaei Somee, Carolina González-Rosales, Matti Gralka, Stephanie Turner, Stefan Bertilsson, Mark Dopson, Maliheh Mehrshad

## Abstract

Deep groundwaters populated by diverse and active microbes are among the most energy and nutrient-limited ecosystems. Characteristics of this ecosystem including nutrient and dispersal limitations, low cell densities, and episodic growth strategy interactively underpin the so far elusive eco-evolutionary dynamics of its microbiome. Here we applied a modular metabolic analyses on genome-resolved reconstructed community of disconnected deep groundwaters in the Fennoscandian Shield. In the community of deeper groundwaters despite their highly oligotrophic nature, lineages with larger genomes maintained larger populations which we hypothesize to be connected with their limited cross-feeding options. Thus providing an extension on the streamlining theory emphasizing the importance of ecological interactions in genome evolution which is further supported by the observed decrease in abundance of lineages with known metabolic dependencies, such as Patescibacteria and DPANN, with depth. The modular metabolic analyses showed that remarkably common niches based on same cross-feeding interactions are also available in different groundwaters, in addition to common niches for primary production. While these shared niches are critical for community assembly in this ecosystem, in different boreholes different lineages populated them. Our results provided new insights into the role of metabolic cross-feeding in genome evolution and community assembly of deep groundwater microbiome.

---

Deep oligotrophic groundwaters are among the most energy and nutrient-limited ecosystems on our planet. Yet, they sustain diverse and metabolically active communities^1,2^ that encompass representatives from all domains of life as well as viruses^3,4^. It has been shown that available nutrients, reducing agents, and geochemical features of the bedrock hosting groundwaters^5^ define the community composition of deep groundwater microbes. Recent studies also reveal the existence of a common “core” microbiome in Fennoscandian Shield deep groundwaters^3^ that is mainly shaped by ecological convergence of species in communities inhabiting similar geologies^3^. Beyond the importance of niche dimensions (both biotic and abiotic) for shaping the composition of deep groundwater communities^3^, it is not fully understood how the characteristic features of this milieu affect the eco-evolutionary dynamics of its microbiota.

Despite ongoing debate around the role of environmental factors in the evolution of genome features (i.e., genome size and GC content)^6^, the assumption that genomes with lower GC content and smaller genome size can be more abundant in nutrient-limited ecosystems^7^ seems to have been confirmed at least for oligotrophic niches in the surface ocean and lakes^8–10^. Abundant lineages with streamlined genomes that dominate these habitats are hypothesized to compensate for auxotrophies and metabolic dependencies via cross-feeding of externally supplied substrates or from tight symbiotic interactions with other community members^11^, putting the black queen hypothesis in play for penalizing further loss of essential functions at the level of communities^12^. Following the same logic, the lower energy and nutrient demands of lineages with smaller genome sizes and lower GC content should in theory allow them to maintain larger populations in the prevailing oligotrophic conditions of the deep groundwaters. However, fundamental differences in dispersal methods and symbiosis strategies of deep groundwater microbiome together with limited nutrient access and poor metabolic cross-feeding options due to cell sparsity^11^ as well as their episodic growth strategies^3^, could potentially contribute to the emergence of different eco-evolutionary avenues that remain elusive.

Deep groundwater ecosystems are disconnected from inputs of labile organic matter from the solar- exposed surface of our planet, and compounds able to reach deep niches (e.g., terrigenous lignin) are barely degradable under the prevailing anaerobic conditions^13^. Thus, conducive carbon acquisition strategies in deep groundwaters are scarce and limited to carbon fixation and recycling of cell debris^14^. Additionally, the main available nitrogen sources are expected to be ammonium (originating from cell necrosis), nitrate (also used as a final electron acceptor), and N2^15^. Previous studies have suggested that deep oligotrophic groundwater microbes employ an episodic growth strategy to ensure their subsistence^3^. The residual impact of this episodic growth could affect their symbiosis and interdependencies due to interruptions in different metabolic pathways during each growth episode. Consequently, to understand metabolic interactions of the deep groundwater microbiome in the context of predominantly episodic growth, the abundance of specific modules in carbon and nitrogen acquisition pathways needs to be examined for the production of intermediate compounds potentially relevant for metabolic interactions within the community.

In this study, an extensive multi-omics dataset termed the “Fennoscandian Shield Genomic Database” (FSGD)^3^, has been supplemented with additional sequencing data from deep oligotrophic groundwaters of the Äspö Hard Rock Laboratory (Äspö HRL) in Sweden and Olkiluoto Island, Finland. Inspecting the genomic features of the microbial community inhabiting each borehole and the metabolic cross-feeding strategies they adopt for subsistence in the deep groundwater ecosystems provide novel clues towards the decisive role of metabolic cross-feeding in the eco-evolutionary dynamics of these microbes and add to the existing understanding of the streamlining theory.
