## Supplementary Table S3 for "Cross-feeding options define eco-evolutionary dynamics of deep oligotrophic groundwater microbiome"

### Sheet: Contents
Contents of Supplementary Table S3
1. CO2-Capturing paths: list of enzymes and KOs of CO-capturing modules
2. Carbon paths: list of enzymes and KOs of carbon metabolism modules
3. Nitrogen paths:list of enzymes and KOs of nitrogen metabolism modules

### Sheet: 1.CO2_Capturing_Paths
Enzyme name	KO list
WL−Anaerobic_CO_dehydrogenase_catalytic_subunit(CooS)*	K00198
WL−Anaerobic_CO_dehydrogenase_iron−sulfur_subunit(CooF)*	K00196
WL−Carbon_fixation_formate1*	K05299,K15022
WL-Carbon_fixation_formate2*	K00123,K00124,K00127
rTCA−Carbon_fixation_AceCoA_Pyr	K00169,K00170,K00171,K00172,K03737
rTCA−Carbon_fixation_AcetCoA_Pyr_PEP_OAA	K01006,K01007,K01595,K01596,K01610
rTCA−Carbon_fixation_Pyr_OAA*	K01958,K01959,K01960
rTCA−Phosphoenolpyruvate_carboxylase_(PEPC)*	K01595
rTCA−Phosphoenolpyruvate_carboxykinase_(GTP)*	K01596
rTCA−Phosphoenolpyruvate_carboxykinase_(ATP)*	K01610
rTCA−Carbon_fixation_Pyr_malate	K00027,K00029
rTCA−Carbon_fixation_SuccCoA_2OG	K00174,K00175,K00176,K00177
rTCA−Carbon_fixation_2OG_Isocitrate	K00031
HP−Carbon_fixation_3HP	K01961,K02160,K01962,K01963
HPHB−Crotonyl−CoA_carboxylase/reductase*	K14446
CBB−Rubisco*	K01601,K01602

### Sheet: 2.Carbon_Paths
Pathway Module Name	Description	KO list
P1_Cfix_Formate_K05299	WLP carbon fixation step	K05299, K15022
P2_Cfix_Formate_FdhNOF	WLP carbon fixation step	K00123, K00124, K00127
P3_Formaldehyde_Formate	Convert formaldehyde to formate	K00148, K00121, K01070
P4_PFL_Formate_production	Formate production via pyruvate formate	K00656
P5_n.Formyl_Derivatives_Formate	Convert n-Formyl_Derivatives to formate	K01432, K01433, K01455, K07130, K03418, K01458
P6_WLP_Formate	Genes related to WLP with all fromate production capabilities	K05299, K15022,K00123, K00124, K00127,K00148, K00121, K01070,K00656,K01432, K01433, K01455, K07130, K03418, K01458, K00196,K00198,K01938,K01491,K00297,K15023,K14138,K00194,K00197
P7_WLP_noFormate	Genes related to WLP after formate production (in case there are formate acquisition ways present that we didn’t check)	K00196,K00198,K01938,K01491,K00297,K15023,K14138,K00194,K00197
P8_rGlySer_Formate	Genes related to rGly/Ser pathway with all forrmate production capabilities	K05299, K15022,K00123, K00124, K00127,K00148, K00121, K01070,K00656,K01432, K01433, K01455, K07130, K03418, K01458, K01938,K01491,K00605,K00282,K00283,K02437,K00382,K00600
P9_rGlySer_noFormate	Genes related to rGly/Ser pathway without formate production capability (in case there are formate acquisition ways present that we didn’t check)	K01938,K01491,K00605,K00282,K00283,K02437,K00382,K00600
P10_Classical_Ser	Classical serine production pathway	K00058,K00831,K01079,K02203,K22305
P11_Pyr_AcCoA.PDHc	Convert pyruvate to acetyl-CoA	K00161,K00162,K00163,K00627,K00382
P12_Pyr_D.lactate	Pyruvate fermentation to D-lactate	K00102,K18930,K03777,K03778,K21836
P13_Pyr_L.lactate	Pyruvate fermentation to L-lactate	K00016,K00101
P14_L.lactate_D.lactate	Transformation of L-lactate to D-lactate	K22373
P15_LldEFG	Lactate dehydrogenase concert lactate to pyruvate	K18928,K18929,K00782
P16_Pyr_Acetate	Convert Pyruvate to acetate	K00156
P17_Pyr_AcetylP	Convert Pyruvate to acetyl phosphate	K00158
P18_AcetylCoA_AcetylP	PTA-ACK pathway's first step, convert acetyl-CoA to acetyl phosphate	K13788,K00625,K15024,K04020
P19_AcetylP_Acetate	PTA-ACK pathway's second step, convert acetyl phosphate to acetate	K00925
P20_AcetylCoA_Acetaldehyde	Convert acetyl-CoA to acetaldehyde	K00132,K04072,K04073,K18366,K04021
P21_Acetaldehyde_Acetate	Convert acetaldehyde to acetate	K00128, K00138, K00149
P22_Acetate_AcetylCoA	Convert acetate to acetyl-CoA	K01905,K22224
P23_AceSucCoA_aceCoASuc	Succinyl-CoA:acetate CoA-transferase	K18118
P24_OAA_Pyr	Convert oxaloacetic acid to pyruvate	K01571,K01573,K01003
P25_Cfix_AceCoA_Pyr	Carbon fixation from acetylCoA to pyruvate	K00169,K00170,K00171,K00172,K03737
P26_Cfix_AcetCoA_Pyr_PEP_OAA	Carbon fixation from acetyl-CoA to pyruvate, then phosphoenolpyruvate, then oxaloacetic acid	K01006,K01007,K01595,K01596,K01610
P27_Cfix_from_Pyr_OAA	Carbon fixation from pyruvate to oxaloacetic acid	K01007,K01006,K01595,K01959,K01960,K01958
P28_Pyr_OAA	Convert pyruvate to oxaloacetic acid	K01958,K01959,K01960
P29_OAA_Aspartate	Convert oxaloacetic acid to aspartate	K06989,K00812,K00813,K11358,K01744
P30_OAA_Malate	Convert oxaloacetic acid to malate	K00024
P31_AcetylCoA_Malate	Convert acetylCoA to malate	K01638
P32_Pyr_Malate	Convert pyruvate to malate	K00027, K00029
P33_all_Malate_Fumarate	All malate acquisition bearing MAGs that had malate to fumarate conversion gene	K01676, K01679, K01678, K01677
P34_Fumarate_Aspartate	Convert fumarat to aspartate	K01744
P35_Fumarate_Succinate	Convert fumarate to succinate	K00239,K00240,K00241,K00242,K00244,K00245,K00246,K00247
P36_Succinate_SucCoA	Convert succinate succinyl-CoA	K01902, K01903
P37_SucCoA_2OG	Convert succinyl-CoA to 2-oxoglutarate	K00174, K00175, K00176, K00177
P38_2OG_Isocitrate	Convert 2-oxoglutarate to isocitrate	K00031
P39_Isocitrate_Citrate	Convert isocitrate to citrate	K01681, K01682
P40_ACL	ATP citrate lyase, convert citrate to oxaloacetic acid and acetyl-CoA	K15230, K15231, K15232, K15233, K15234, K01648
P41_korAB	Dimeric oxoglutarate ferredoxin oxidoreductase	K00174, K00175
P42_korABCD	2-oxoglutarate ferredoxin oxidoreductase	K00174, K00175, K00176, K00177
P43_fd_GOGAT	Ferredoxin dependent Glutamine oxoglutarate aminotransferase	K00284
P44_NADP_GOGAT	NADP dependent Glutamine oxoglutarate aminotransferase	K00265, K00266
P45_GDH	Glutamate dehydrogenase	K00260, K00261, K00262, K00147
P46_GS	Glutamine synthetase	K01915, K00982
P47_purF	amido-phosphoribosyl transferase	K00764
P48_Glyoxalate	Glyoxalate cycle	K01647,K01681,K01682, K01637, K03417, K01638, K00024
P49_Glyoxalate_malate_step	Malate production step of glyoxalate cycle	K01647,K01681,K01682, K01637, K03417, K01638
P50_Isocitrate_lyase	Isocitrate lyase or malate synthetase	K01637
P51_3HP_CO2_MalCoA_FASynthesis	3-hydroxy propionate carbon fixation step (from CO2 to malonyl-CoA) and then endogenous fatty acid biosynthesis	K01961, K02160, K11263, K01962, K01963, K00645, K00648
P52_3HP_MMCoA_SuccCoA	3-hydroxy propionate methylmalonyl-CoA generation step and then convert it to succinyl-CoA	K15052, K05606, K01847, K01848, K01849
P53_3HP_SucCoA_2OG	3-hydroxy propionate methylmalonyl-CoA generation step and then convert it to succinyl-CoA and then 2-oxoglutarate	K00174, K00175, K00176, K00177
P54_3HP_2OG_Isocitrate	3-hydroxy propionate methylmalonyl-CoA generation step and then convert it to succinyl-CoA and then 2-oxoglutarate and then isocitrate	K00031
P55_3HP_Isocitrate_Citrate	3-hydroxy propionate methylmalonyl-CoA generation step and then convert it to succinyl-CoA and then 2-oxoglutarate and then isocitrate and then citrate	K01681,K01682
P56_Exogenous_FA_Synthesis	Exogenous fatty acid biosynthesis	K08591,K03621,K03631,K00655,K01897,K07030,K05939
P57_rPP	Reductive pentose phosphate cycle	K00855,K01601,K01602,K00927,K05298,K00150,K00134
P58_rPP_Calvin	Reductive pentose phosphate calvin cycle	K00855,K01601,K01602,K00927,K05298,K00150,K00134,K01623,K01624,K03841,K02446,K11532,K01086,K00615,K01623,K01624,K01086,K00615,K01807,K01808
P59_Rubisco	Rubisco enzyme	K01601, K01602
P60_Formate_transporter	Formate related transporters	K21990, K21993,K06212
P61_Oxalate_formate_antiporter	Oxalate format antiporter	K08177, K00656
P62_FA_import	Fatty acid import related genes	K06076,K03585,K18138,K18139,K02066
P63_FA_export	Fatty acid export related genes	K03585,K18138,K12340,K06994
P64_T4Pili	Type 4 pili transport	K02650
P65_ArsP	Permease related to transport oxalate, formate and pyruvate and monocarboxylates	K07089
P66_TauE	Transporter involved in sulfolactate (sulfite/organosulfonate) export	K02051
P67_ompF	OmpF general porin	K03286
P68_Dcct	Sodium-dependent dicarboxylate transporter	K14445
P69_DauA	Bicarbonate transporter, transports dicarboxylic acids including fumarate, aspartate and succinate	K03321
P70_ybhL	Transporter involve in acetate uptake	K06890
P71_Acetate_Prop_transporter	Acetate propionate transporter	K14393
P72_T4Pili_SKRR	Type 4 pili with sensor kinase response regulator	K02650,K02667,K02668
P73_lactate_permease	Lactate permease	K03303
P74_DctPQM	Tripartite dicarboxylate:H+ symporter (substrates include: fumarate, D- and L-malate, succinate, succinamide, orotate, iticonate and mesaconate)	K11688,K11689,K11690
P75_DAACS	DAACS; dicarboxylate/amino acid:cation (Na+ or H+) symporte	K03309
P76_SucExporter	Succinate exporter	K07085
P77_DctA	Dicarboxylate transporter, DctA of 458 aas and 10 TMSs. Transports L-aspartate, succinate and fumarate.	K11103
P78_Mal_trans_TwoCS	malate transporter with two component system	K10125,K10126
P79_ybhI	Dicarboxylate transporter	K03319
P80_tctABC	The tricarboxylate transporter, Pmf-dependent citrate uptake porter	K07793,K07794,K07795
P81_Mal_Lac_antiporter	Malate lactate antiporter	K03315
P82_ttdT	Dicarboxylate (malate) transporter	K11106
P83_citT	Citrate:succinate antiporter	K09477
P84_citMHS	Citrate-Mg2+:H+ or citrate-Ca2+:H+ symporter	K03300

### Sheet: 3.Nitrogen_Paths
Patway number	Pathway name	KO list
PN1	NO3/NO2 transporter	K02598,K02575,K15576,K15577,K15578,K15579
PN2	Nitrite dissimilation	K00362,K00363,K03385,K15876
PN3	Nitrate-nitrite dissimilation	K00370,K00371,K00374,K02567,K02568
PN4	Assimilation-nitrate-nitite	K00366,K00367,K00360,K00372
PN5	Assimilation-nitrite	K00366,K00367,K00360,K00372
PN6	Nitrogen fixation	K02586,K02588,K02591
PN7	Ammonium permease	K03320,K11741,K07034,K05846
