## Supplementary Table S4 for "Cross-feeding options define eco-evolutionary dynamics of deep oligotrophic groundwater microbiome"

### Sheet: rTCA_full
MAGs_name	Phylum	Taxonomy	GC	EGS	KR0015B	SA1229A	SA1420A	SA2074A	KA2198A	KA3385A	KA3105-4	SA2600A	KF0069A01	KR-13	KR-11	KR-46
MEGAHIT-group-0.96	Campylobacterota	d__Bacteria;p__Campylobacterota;c__Campylobacteria;o__Campylobacterales;f__Sulfurimonadaceae;g__Sulfuricurvum;s__	40.76	2.48557e+06	KR0015B	0	SA1420A	0	0	0	0	0	0	0	0	0
Modern_marine_glass_biofilm.mb.71	Campylobacterota	d__Bacteria;p__Campylobacterota;c__Campylobacteria;o__Campylobacterales;f__Sulfurimonadaceae;g__CAITKP01;s__CAITKP01 sp018824305	39.01	2.43346e+06	0	0	0	0	KA2198A	0	0	0	0	0	0	0
Old_saline_rock_biofilm.mb.18	Campylobacterota	d__Bacteria;p__Campylobacterota;c__Campylobacteria;o__Campylobacterales;f__Sulfurimonadaceae;g__Sulfurimonas;s__Sulfurimonas sp013791885	37.21	2539631	0	0	0	SA2074A	KA2198A	0	0	0	KF0069A01	KR-13	KR-11	0
MEGAHIT-group-1.599	Myxococcota	d__Bacteria;p__Myxococcota;c__UBA9042;o__CAIXZC01;f__CAIXZC01;g__;s__	67.85	6.52081e+06	0	SA1229A	SA1420A	0	KA2198A	0	0	SA2600A	0	0	0	0
MM_PC_MetaG.mb.18	Bacteroidota	d__Bacteria;p__Bacteroidota;c__Ignavibacteria;o__Ignavibacteriales;f__Melioribacteraceae;g__1-14-2-50-31-20;s__1-14-2-50-31-20 sp018818165	31.5	4.96017e+06	0	SA1229A	0	0	0	0	0	SA2600A	0	0	0	0
MM_PC_MetaG.mb.196	Bacteroidota	d__Bacteria;p__Bacteroidota;c__Ignavibacteria;o__Ignavibacteriales;f__Melioribacteraceae;g__PGYT01;s__PGYT01 sp002839805	34.79	4.82986e+06	0	SA1229A	SA1420A	0	0	0	0	SA2600A	0	KR-13	KR-11	0
KR11_0.1_MetaG.mb.114	Thermoplasmatota	d__Archaea;p__Thermoplasmatota;c__Thermoplasmata;o__SG8-5;f__SG8-5;g__UBA147;s__UBA147 sp013791785	49.64	2.37874e+06	0	0	SA1420A	0	0	0	KA3105-4	0	0	KR-13	KR-11	0
MEGAHIT-group-0.740	Desulfobacterota	d__Bacteria;p__Desulfobacterota;c__;o__;f__;g__;s__	63.05	2.6397e+06	KR0015B	0	0	0	0	0	0	0	0	0	0	0

### Sheet: rTCA_2_key_genes
MAGs_name	Phylum	taxonomy	GC	EGS	KR0015B	SA1229A	SA1420A	SA2074A	KA2198A	KA3385A	KA3105-4	SA2600A	KF0069A01	KR-13	KR-11	KR-46
MEGAHIT-group-0.857	Bacteroidota	d__Bacteria;p__Bacteroidota;c__Ignavibacteria;o__Ignavibacteriales;f__Melioribacteraceae;g__;s__	30.88	5.19294e+06	KR0015B	0	0	0	0	0	0	0	0	0	0	0
MEGAHIT-group-1.295	JAFGOL01	d__Bacteria;p__JAFGOL01;c__JAFGOL01;o__;f__;g__;s__	32.08	4.37369e+06	0	0	SA1420A	0	KA2198A	0	KA3105-4	0	0	0	0	0
MEGAHIT-group-0.412	Bacteroidota	d__Bacteria;p__Bacteroidota;c__Kapabacteria;o__Kapabacteriales;f__UBA2268;g__ChocPot-Mid;s__	33.72	4.47583e+06	KR0015B	SA1229A	SA1420A	0	0	0	0	0	0	0	0	0
OS_PC_MetaG.mb.9	Bacteroidota	d__Bacteria;p__Bacteroidota;c__Ignavibacteria;o__Ignavibacteriales;f__Melioribacteraceae;g__JAHJUE01;s__JAHJUE01 sp018829205	34.37	4587546	0	0	SA1420A	SA2074A	0	KA3385A	0	SA2600A	0	0	0	0
Modern_marine_rock_biofilm.mb.51	Campylobacterota	d__Bacteria;p__Campylobacterota;c__Campylobacteria;o__Campylobacterales;f__Sulfurovaceae;g__UBA1140;s__UBA1140 sp018822805	35.32	2.92604e+06	0	0	0	0	KA2198A	0	0	0	0	0	0	0
3300022121	Desulfobacterota	d__Bacteria;p__Desulfobacterota;c__Desulfobacteria;o__Desulfobacterales;f__Desulfobacteraceae;g__;s__	35.37	4.33965e+06	0	SA1229A	0	0	0	0	0	0	0	0	0	0
MM_PC_MetaG.mb.53	Bacteroidota	d__Bacteria;p__Bacteroidota;c__Bacteroidia;o__Bacteroidales;f__GCA-2711565;g__GCA-002840985;s__GCA-002840985 sp018816945	35.73	4.28874e+06	KR0015B	SA1229A	0	0	0	0	0	0	0	0	KR_11	0
Modern_marine_rock_biofilm.mb.55	Campylobacterota	d__Bacteria;p__Campylobacterota;c__Campylobacteria;o__Campylobacterales;f__Sulfurimonadaceae;g__Sulfurimonas;s__Sulfurimonas sp018822665	36.07	2.53806e+06	0	0	0	0	KA2198A	0	0	0	0	0	0	0
MEGAHIT-group-0.214	Bacteroidota	d__Bacteria;p__Bacteroidota;c__Ignavibacteria;o__Ignavibacteriales;f__Melioribacteraceae;g__XYB12-FULL-38-5;s__	37.03	5022015	KR0015B	0	0	0	0	0	0	0	0	KR_13	0	0
MEGAHIT-group-0.183	Bacteroidota	d__Bacteria;p__Bacteroidota;c__Ignavibacteria;o__Ignavibacteriales;f__Melioribacteraceae;g__;s__	37.61	5.84295e+06	KR0015B	0	0	0	0	0	0	0	0	0	0	0
MEGAHIT-group-1.892	Bacteroidota	d__Bacteria;p__Bacteroidota;c__Bacteroidia;o__Flavobacteriales;f__NORP154;g__;s__	37.82	5.56627e+06	0	SA1229A	SA1420A	0	KA2198A	0	0	0	KF0069A01	0	0	0
MEGAHIT-group-0.638	Bacteroidota	d__Bacteria;p__Bacteroidota;c__Bacteroidia;o__Bacteroidales;f__CG2-30-32-10;g__;s__	38.15	4.43417e+06	KR0015B	0	0	0	0	0	0	0	0	0	0	0
Modern_marine.mb.58	Thermoplasmatota	d__Archaea;p__Thermoplasmatota;c__E2;o__DHVEG-1;f__DHVEG-1;g__JAHJFH01;s__JAHJFH01 sp018824925	38.72	2.43319e+06	0	SA1229A	SA1420A	0	KA2198A	0	0	0	0	0	0	0
MEGAHIT-group-2.86	Desulfobacterota	d__Bacteria;p__Desulfobacterota;c__Desulfobacteria;o__Desulfobacterales;f__RPRI01;g__RPRI01;s__	39.12	4.80165e+06	0	SA1229A	0	SA2074A	0	0	0	0	0	0	KR_11	0
Modern_marine_glass_biofilm.mb.119	Campylobacterota	d__Bacteria;p__Campylobacterota;c__Campylobacteria;o__Campylobacterales;f__Sulfurimonadaceae;g__Sulfurimonas;s__Sulfurimonas sp018825665	39.31	2.37441e+06	0	0	0	0	KA2198A	0	0	0	0	0	0	0
MM_PC_MetaG.mb.227	Desulfobacterota	d__Bacteria;p__Desulfobacterota;c__Desulfobacteria;o__Desulfobacterales;f__RPRI01;g__RPRI01;s__RPRI01 sp018817425	39.48	5.15672e+06	0	SA1229A	0	SA2074A	0	0	0	0	0	0	KR_11	0
Old_saline.mb.91	Bacteroidota	d__Bacteria;p__Bacteroidota;c__UBA10030;o__UBA10030;f__BY39;g__JAHJRJ01;s__JAHJRJ01 sp018830765	39.64	2.62689e+06	KR0015B	0	SA1420A	SA2074A	0	KA3385A	KA3105-4	SA2600A	0	KR_13	KR_11	0
KR11_0.1_MetaG.mb.69	Desulfobacterota	d__Bacteria;p__Desulfobacterota;c__Desulfobacteria;o__Desulfobacterales;f__RPRI01;g__RPRI01;s__RPRI01 sp018901125	40.29	4.5107e+06	0	0	0	0	0	0	0	0	0	KR_13	KR_11	0
MEGAHIT-group-2.34	Zixibacteria	d__Bacteria;p__Zixibacteria;c__MSB-5A5;o__GN15;f__FEB-12;g__;s__	40.29	3.9026e+06	KR0015B	SA1229A	SA1420A	SA2074A	KA2198A	0	KA3105-4	0	0	KR_13	0	0
KR11_N2.mb.12	Desulfobacterota	d__Bacteria;p__Desulfobacterota;c__Desulfobacteria;o__Desulfobacterales;f__ETH-SRB1;g__B13-G4;s__B13-G4 sp013792055	40.62	3.05508e+06	KR0015B	SA1229A	SA1420A	SA2074A	KA2198A	KA3385A	KA3105-4	SA2600A	KF0069A01	KR_13	KR_11	0
MEGAHIT-group-2.49	Desulfobacterota	d__Bacteria;p__Desulfobacterota;c__Desulfobacteria;o__Desulfobacterales;f__Desulfobacteraceae;g__Desulfobacula;s__	40.81	4.60069e+06	0	0	0	SA2074A	0	0	0	0	0	0	0	0
Modern_marine.mb.74	Desulfobacterota	d__Bacteria;p__Desulfobacterota;c__Desulfobacteria;o__Desulfobacterales;f__Desulfobacteraceae;g__Desulfobacula;s__Desulfobacula sp018812385	41.26	4.54079e+06	KR0015B	SA1229A	0	SA2074A	KA2198A	KA3385A	0	SA2600A	0	0	0	0
OS_PC_MetaG.mb.37	Bacteroidota	d__Bacteria;p__Bacteroidota;c__Bacteroidia;o__Bacteroidales;f__F082;g__UBA5536;s__UBA5536 sp018830105	41.6	4.15756e+06	0	0	0	0	0	KA3385A	0	SA2600A	0	0	0	0
OS_PC_MetaG.mb.54	Bacteroidota	d__Bacteria;p__Bacteroidota;c__Bacteroidia;o__Flavobacteriales;f__Flavobacteriaceae;g__UM-FILTER-40-17;s__UM-FILTER-40-17 sp018829465	41.82	3.15959e+06	0	0	SA1420A	SA2074A	0	KA3385A	0	0	0	0	0	0
OS_PC_MetaG.mb.69	SAR324	d__Bacteria;p__SAR324;c__SAR324;o__XYD2-FULL-50-16;f__XYD2-FULL-50-16;g__JAHJTV01;s__JAHJTV01 sp018829445	42	8.39168e+06	0	SA1229A	0	SA2074A	0	KA3385A	0	0	0	0	0	0
Old_saline.mb.139	Desulfobacterota	d__Bacteria;p__Desulfobacterota;c__Desulfobacteria;o__Desulfobacterales;f__Desulfobacteraceae;g__Desulfobacula;s__Desulfobacula sp018821715	42.44	5.94081e+06	0	SA1229A	0	0	KA2198A	KA3385A	0	0	0	0	0	0
KR13_N2.mb.76	Desulfobacterota	d__Bacteria;p__Desulfobacterota;c__Desulfobacteria;o__Desulfobacterales;f__ETH-SRB1;g__Desulfaltia;s__Desulfaltia sp013202725	42.45	1.99423e+06	KR0015B	SA1229A	SA1420A	SA2074A	KA2198A	0	0	SA2600A	0	KR_13	KR_11	0
MEGAHIT-group-0.314	Bacteroidota	d__Bacteria;p__Bacteroidota;c__Bacteroidia;o__Bacteroidales;f__Lentimicrobiaceae;g__Lentimicrobium;s__	43.4	5.25467e+06	KR0015B	0	0	0	0	0	0	0	0	0	0	0
MEGAHIT-group-1.322	Zixibacteria	d__Bacteria;p__Zixibacteria;c__MSB-5A5;o__GN15;f__JAAZOE01;g__;s__	43.57	3.39095e+06	0	0	SA1420A	0	0	0	0	0	KF0069A01	0	0	0
OS_PC_MetaG.mb.13	Bacteroidota	d__Bacteria;p__Bacteroidota;c__Bacteroidia;o__Bacteroidales;f__B18-G4;g__M55B132;s__M55B132 sp018831055	43.68	4.25526e+06	0	0	0	0	0	KA3385A	0	0	0	0	0	0
MM_PC_MetaG.mb.70	Desulfobacterota	d__Bacteria;p__Desulfobacterota;c__Desulfobacteria;o__Desulfobacterales;f__YD0425bin50;g__JAHIVH01;s__JAHIVH01 sp018816735	43.77	6.61941e+06	0	SA1229A	0	SA2074A	0	0	0	0	0	0	0	0
OS_PC_MetaG.mb.115	Desulfobacterota	d__Bacteria;p__Desulfobacterota;c__Desulfobacteria;o__Desulfobacterales;f__Desulfobacteraceae;g__Desulfobacula;s__Desulfobacula sp018821535	43.94	4.15599e+06	0	0	0	0	0	KA3385A	KA3105-4	SA2600A	0	0	0	0
MEGAHIT-group-2.118	Desulfobacterota	d__Bacteria;p__Desulfobacterota;c__Desulfobacteria;o__Desulfobacterales;f__Desulfobacteraceae;g__Desulfobacula;s__	44.11	4.20037e+06	0	0	0	SA2074A	0	0	0	0	0	0	0	0
MEGAHIT-group-0.674	Bacteroidota	d__Bacteria;p__Bacteroidota;c__Bacteroidia;o__Bacteroidales;f__VadinHA17;g__LD21;s__	44.15	3.63119e+06	KR0015B	0	0	0	0	0	0	0	0	0	0	0
MEGAHIT-group-3.109	Desulfobacterota	d__Bacteria;p__Desulfobacterota;c__Desulfobacteria;o__Desulfobacterales;f__RPRI01;g__RPRI01;s__RPRI01 sp018819005	44.71	4.05711e+06	KR0015B	0	SA1420A	SA2074A	KA2198A	KA3385A	KA3105-4	SA2600A	KF0069A01	KR_13	KR_11	0
MEGAHIT-group-0.780	Desulfobacterota	d__Bacteria;p__Desulfobacterota;c__WTBG01;o__JAGOGO01;f__JAGOGO01;g__;s__	44.94	3.42604e+06	KR0015B	SA1229A	SA1420A	0	0	0	0	0	0	0	0	0
MEGAHIT-group-3.49	Desulfobacterota	d__Bacteria;p__Desulfobacterota;c__DSM-4660;o__Desulfatiglandales;f__Desulfatiglandaceae;g__4484-190-2;s__	45.95	6.60711e+06	KR0015B	SA1229A	SA1420A	0	KA2198A	KA3385A	0	SA2600A	0	KR_13	KR_11	0
MM_PC_MetaG.mb.41	Bacteroidota	d__Bacteria;p__Bacteroidota;c__Bacteroidia;o__Bacteroidales;f__F082;g__UBA6192;s__UBA6192 sp018816765	46.46	3.66609e+06	0	SA1229A	0	0	0	0	0	SA2600A	0	0	0	0
MEGAHIT-group-0.487	Bacteroidota	d__Bacteria;p__Bacteroidota;c__UBA10030;o__UBA10030;f__UBA10030;g__;s__	46.54	5.72958e+06	KR0015B	0	0	0	0	0	0	0	0	0	0	0
MM_PC_MetaG.mb.113	Desulfobacterota	d__Bacteria;p__Desulfobacterota;c__Desulfobacteria;o__Desulfobacterales;f__Desulfolunaceae;g__JAHIRD01;s__JAHIRD01 sp018818835	46.76	6750863	0	SA1229A	0	0	0	0	0	0	0	0	0	0
Modern_marine.mb.150	Desulfobacterota	d__Bacteria;p__Desulfobacterota;c__Desulfobulbia;o__Desulfobulbales;f__Desulfurivibrionaceae;g__JAHJJF01;s__JAHJJF01 sp018823135	47.3	3.76176e+06	0	0	0	0	KA2198A	0	0	0	0	0	0	0
KR11_S3.mb.25	Desulfobacterota	d__Bacteria;p__Desulfobacterota;c__Desulfobacteria;o__Desulfobacterales;f__Desulfobacteraceae;g__NBML01;s__NBML01 sp013792075	47.72	5.11087e+06	0	SA1229A	0	0	0	KA3385A	0	SA2600A	0	KR_13	KR_11	KR_46
MEGAHIT-group-0.823	Bacteroidota	d__Bacteria;p__Bacteroidota;c__Bacteroidia;o__Bacteroidales;f__GCA-2748055;g__GCA-2748055;s__	47.91	5.23815e+06	KR0015B	0	0	0	0	0	0	0	0	0	0	0
MEGAHIT-group-1.940	Bacteroidota	d__Bacteria;p__Bacteroidota;c__Bacteroidia;o__Bacteroidales;f__FEN-979;g__QYOJ01;s__	47.91	3.08404e+06	KR0015B	SA1229A	SA1420A	0	0	0	0	SA2600A	0	0	0	0
MEGAHIT-group-3.3	Desulfobacterota	d__Bacteria;p__Desulfobacterota;c__Desulfobacteria;o__Desulfobacterales;f__UBA11574;g__Desulfatibia;s__Desulfatibia profunda	48.07	4.02419e+06	KR0015B	SA1229A	SA1420A	SA2074A	KA2198A	KA3385A	KA3105-4	SA2600A	0	KR_13	KR_11	0
Old_saline.mb.82	Desulfobacterota	d__Bacteria;p__Desulfobacterota;c__Desulfobulbia;o__Desulfobulbales;f__Desulfocapsaceae;g__Desulfocapsa;s__Desulfocapsa sp018820855	48.1	4.72908e+06	0	SA1229A	0	0	KA2198A	0	0	SA2600A	KF0069A01	0	0	0
MM_PC_MetaG.mb.230	Desulfobacterota	d__Bacteria;p__Desulfobacterota;c__Desulfobulbia;o__Desulfobulbales;f__Desulfocapsaceae;g__Desulfocapsa;s__Desulfocapsa sp018817385	48.48	5380165	0	SA1229A	0	0	0	0	0	SA2600A	KF0069A01	0	0	0
KR13_S3.mb.25	Desulfobacterota	d__Bacteria;p__Desulfobacterota;c__Desulfobacteria;o__Desulfobacterales;f__UBA5616;g__VMSV01;s__VMSV01 sp013791935	48.62	4.1725e+06	0	0	0	0	0	0	0	0	0	KR_13	KR_11	0
Old_saline.mb.128	Desulfobacterota	d__Bacteria;p__Desulfobacterota;c__Desulfobulbia;o__Desulfobulbales;f__Desulfocapsaceae;g__Desulforhopalus;s__Desulforhopalus sp018821785	48.64	5.53658e+06	0	0	0	0	0	0	0	0	KF0069A01	0	0	0
MEGAHIT-group-0.800	Desulfobacterota	d__Bacteria;p__Desulfobacterota;c__Desulfobulbia;o__Desulfobulbales;f__Desulfocapsaceae;g__Desulforhopalus;s__	48.85	6.80201e+06	KR0015B	0	SA1420A	0	0	0	0	0	0	0	0	0
MM_PC_MetaG.mb.90	Desulfobacterota	d__Bacteria;p__Desulfobacterota;c__Desulfobacteria;o__Desulfobacterales;f__Desulfobacteraceae;g__NBML01;s__NBML01 sp018816605	49.19	5.85354e+06	0	SA1229A	0	0	0	0	0	SA2600A	0	KR_13	KR_11	0
Modern_marine.mb.49	AABM5-125-24	d__Bacteria;p__AABM5-125-24;c__B3-LCP;o__B3-LCP;f__B3-LCP;g__JAHJDJ01;s__JAHJDJ01 sp018812585	49.28	4.00444e+06	0	0	SA1420A	0	KA2198A	0	KA3105-4	0	KF0069A01	0	0	0
OS_PC_MetaG.mb.142	SAR324	d__Bacteria;p__SAR324;c__SAR324;o__XYD2-FULL-50-16;f__XYD2-FULL-50-16;g__JAHJRI01;s__JAHJRI01 sp018830885	49.82	8.06298e+06	0	0	0	SA2074A	0	KA3385A	0	0	0	0	0	0
MEGAHIT-group-0.623	AABM5-125-24	d__Bacteria;p__AABM5-125-24;c__BMS3BBIN04;o__BMS3BBIN04;f__BMS3BBIN04;g__;s__	56.11	3.46579e+06	KR0015B	0	0	0	0	0	0	0	0	0	0	0
Old_saline.mb.35	Actinobacteriota	d__Bacteria;p__Actinobacteriota;c__Acidimicrobiia;o__UBA5794;f__UBA11373;g__JAHJML01;s__JAHJML01 sp018821365	68.07	3.13289e+06	KR0015B	SA1229A	SA1420A	SA2074A	KA2198A	0	KA3105-4	SA2600A	KF0069A01	0	0	0
KR13_S3.mb.9	Actinobacteriota	d__Bacteria;p__Actinobacteriota;c__Actinomycetia;o__Propionibacteriales;f__Propionibacteriaceae;g__Propionicimonas;s__Propionicimonas sp013791955	64.97	3.1013e+06	0	0	0	0	0	0	0	0	0	KR_13	KR_11	KR_46
MEGAHIT-group-0.34	Chloroflexota	d__Bacteria;p__Chloroflexota;c__Anaerolineae;o__Anaerolineales;f__EnvOPS12;g__Fen-1038;s__	61.9	4.02935e+06	KR0015B	0	0	0	0	0	0	0	0	0	0	0
MEGAHIT-group-2.133	Chloroflexota	d__Bacteria;p__Chloroflexota;c__Anaerolineae;o__Anaerolineales;f__EnvOPS12;g__VGNO01;s__	56.33	3.47725e+06	0	SA1229A	0	SA2074A	0	0	0	SA2600A	0	0	0	0
MEGAHIT-group-0.264	Desulfobacterota	d__Bacteria;p__Desulfobacterota;c__Desulfarculia;o__Adiutricales;f__JAHJTB01;g__;s__	59.75	7.09664e+06	KR0015B	0	0	0	0	0	0	0	0	0	0	0
MEGAHIT-group-0.413	Desulfobacterota	d__Bacteria;p__Desulfobacterota;c__Desulfarculia;o__Desulfarculales;f__Desulfarculaceae;g__JACRDC01;s__	66.52	4.77342e+06	KR0015B	0	0	0	0	0	0	0	0	0	0	0
MEGAHIT-group-0.359	Desulfobacterota	d__Bacteria;p__Desulfobacterota;c__Desulfarculia;o__Desulfarculales;f__Desulfarculaceae;g__JACRDC01;s__	68.26	4.83811e+06	KR0015B	0	0	0	0	KA3385A	0	0	0	0	0	0
KR13_N2.mb.99	Desulfobacterota	d__Bacteria;p__Desulfobacterota;c__Desulfarculia;o__Desulfarculales;f__Desulfarculaceae;g__SURF-10;s__SURF-10 sp018896025	63.85	4.47747e+06	0	SA1229A	0	SA2074A	0	KA3385A	0	SA2600A	0	KR_13	0	KR_46
KR46_M_MetaG.mb.1	Desulfobacterota	d__Bacteria;p__Desulfobacterota;c__Desulfarculia;o__Desulfarculales;f__Desulfarculaceae;g__SURF-10;s__SURF-10 sp018902755	63.65	4.73519e+06	0	SA1229A	0	SA2074A	0	KA3385A	0	SA2600A	0	KR_13	0	KR_46
Modern_marine.mb.69	Desulfobacterota	d__Bacteria;p__Desulfobacterota;c__Desulfarculia;o__Desulfarculales;f__JAHJDS01;g__JAHJDS01;s__JAHJDS01 sp018812395	64.43	4.82719e+06	0	0	SA1420A	0	KA2198A	0	0	0	KF0069A01	0	0	0
MEGAHIT-group-1.479	Desulfobacterota	d__Bacteria;p__Desulfobacterota;c__Desulfobaccia;o__Desulfobaccales;f__0-14-0-80-60-11;g__0-14-0-80-60-11;s__	60.7	3.09437e+06	KR0015B	SA1229A	SA1420A	0	KA2198A	0	KA3105-4	0	0	0	KR_11	0
KR13_N1.mb.39	Desulfobacterota	d__Bacteria;p__Desulfobacterota;c__Desulfobaccia;o__Desulfobaccales;f__0-14-0-80-60-11;g__0-14-0-80-60-11;s__0-14-0-80-60-11 sp018897875	58.11	4.43219e+06	KR0015B	SA1229A	SA1420A	0	KA2198A	0	0	0	0	KR_13	0	0
MEGAHIT-group-0.852	Desulfobacterota	d__Bacteria;p__Desulfobacterota;c__Desulfobacteria;o__Desulfobacterales;f__;g__;s__	52.07	7.747e+06	KR0015B	0	SA1420A	0	0	0	0	0	0	0	0	0
MEGAHIT-group-2.99	Desulfobacterota	d__Bacteria;p__Desulfobacterota;c__Desulfobacteria;o__Desulfobacterales;f__CAJINA01;g__CAJINA01;s__	57.53	6.86563e+06	0	0	0	SA2074A	0	0	0	0	0	0	0	0
MEGAHIT-group-0.479	Desulfobacterota	d__Bacteria;p__Desulfobacterota;c__Desulfobacteria;o__Desulfobacterales;f__Desulfatirhabdiaceae;g__RAAP-1;s__	51.09	6.36913e+06	KR0015B	0	SA1420A	0	0	0	0	0	0	KR_13	0	0
MEGAHIT-group-0.269	Desulfobacterota	d__Bacteria;p__Desulfobacterota;c__Desulfobacteria;o__Desulfobacterales;f__Desulfobacteraceae;g__;s__	53.11	5.96937e+06	KR0015B	0	0	0	0	0	0	0	0	0	0	0
Modern_marine_rock_biofilm.mb.62	Desulfobacterota	d__Bacteria;p__Desulfobacterota;c__Desulfobulbia;o__Desulfobulbales;f__Desulfurivibrionaceae;g__BM506;s__BM506 sp018822545	51.6	4.03356e+06	0	0	0	0	KA2198A	0	0	0	0	0	0	0
MEGAHIT-group-0.128	Desulfobacterota	d__Bacteria;p__Desulfobacterota;c__Desulfobulbia;o__Desulfobulbales;f__Desulfurivibrionaceae;g__DB1;s__	50.39	3.94775e+06	KR0015B	0	SA1420A	0	0	0	0	0	KF0069A01	0	0	0
Modern_marine.mb.199	Desulfobacterota	d__Bacteria;p__Desulfobacterota;c__Desulfobulbia;o__Desulfobulbales;f__Desulfurivibrionaceae;g__JAHJAA01;s__JAHJAA01 sp018814305	51.13	4.22854e+06	0	0	0	0	KA2198A	0	0	0	0	0	0	0
MM_PC_MetaG.mb.92	Desulfobacterota	d__Bacteria;p__Desulfobacterota;c__Desulfobulbia;o__Desulfobulbales;f__Desulfurivibrionaceae;g__SURF-16;s__SURF-16 sp018816555	51.83	5.00257e+06	KR0015B	SA1229A	0	0	0	0	0	SA2600A	KF0069A01	KR_13	0	0
KR13_N2.mb.116	Desulfobacterota	d__Bacteria;p__Desulfobacterota;c__Desulfobulbia;o__Desulfobulbales;f__Desulfurivibrionaceae;g__SURF-16;s__SURF-16 sp018897105	52.23	5.0098e+06	KR0015B	SA1229A	0	0	0	0	0	0	0	KR_13	0	0
KR11_S3.mb.6	Desulfobacterota	d__Bacteria;p__Desulfobacterota;c__Desulfobulbia;o__Desulfobulbales;f__Desulfurivibrionaceae;g__VMSU01;s__VMSU01 sp013792005	50.43	4.16708e+06	0	0	0	0	0	0	0	0	0	0	KR_11	0
MEGAHIT-group-0.299	Desulfobacterota	d__Bacteria;p__Desulfobacterota;c__Desulfomonilia;o__Desulfomonilales;f__Desulfomonilaceae;g__;s__	56.15	7.09732e+06	KR0015B	0	SA1420A	0	0	0	0	0	0	0	0	0
2756170422	Desulfobacterota	d__Bacteria;p__Desulfobacterota;c__Desulfuromonadia;o__Desulfuromonadales;f__Trichloromonadaceae;g__Trichloromonas;s__	58.03	3.22494e+06	0	SA1229A	0	0	0	0	0	SA2600A	0	0	0	0
Undefined_mixed_planktonic.mb.19	Desulfobacterota	d__Bacteria;p__Desulfobacterota;c__Syntrophia;o__Syntrophales;f__UBA5619;g__UBA5619;s__UBA5619 sp018827585	58.14	3.00527e+06	KR0015B	SA1229A	SA1420A	SA2074A	KA2198A	KA3385A	KA3105-4	SA2600A	KF0069A01	KR_13	KR_11	0
Modern_marine_rock_biofilm.mb.115	Desulfobacterota	d__Bacteria;p__Desulfobacterota;c__Syntrophia;o__Syntrophales;f__UBA5619;g__UBA5619;s__UBA5619 sp018896355	56.9	2.99367e+06	KR0015B	SA1229A	SA1420A	SA2074A	KA2198A	KA3385A	KA3105-4	SA2600A	KF0069A01	KR_13	KR_11	0
OS_PC_MetaG.mb.28	Elusimicrobiota	d__Bacteria;p__Elusimicrobiota;c__Elusimicrobia;o__Elusimicrobiales;f__UBA9959;g__JAHJSU01;s__JAHJSU01 sp018829985	54.47	3.92565e+06	KR0015B	SA1229A	SA1420A	SA2074A	0	KA3385A	KA3105-4	SA2600A	0	0	KR_11	0
MEGAHIT-group-2.10	Elusimicrobiota	d__Bacteria;p__Elusimicrobiota;c__Elusimicrobia;o__UBA1565;f__UBA1565;g__;s__	63.33	4.54115e+06	0	0	SA1420A	SA2074A	KA2198A	0	0	0	0	0	0	0
MEGAHIT-group-1.316	Elusimicrobiota	d__Bacteria;p__Elusimicrobiota;c__Elusimicrobia;o__UBA1565;f__UBA1565;g__;s__	66.78	5.35988e+06	0	0	SA1420A	0	KA2198A	0	0	0	0	0	0	0
MEGAHIT-group-1.985	JABDJQ01	d__Bacteria;p__JABDJQ01;c__JABDJQ01;o__JABDJQ01;f__JABDJQ01;g__;s__	66.43	4.28675e+06	0	0	SA1420A	0	KA2198A	0	0	0	KF0069A01	0	0	0
MEGAHIT-group-1.380	JABDJQ01	d__Bacteria;p__JABDJQ01;c__JABDJQ01;o__JABDJQ01;f__JABDJQ01;g__VGIW01;s__	67.31	4.37864e+06	KR0015B	0	SA1420A	0	KA2198A	0	0	0	KF0069A01	0	0	0
MEGAHIT-group-0.441	JACQOV01	d__Bacteria;p__JACQOV01;c__JACQOV01;o__;f__;g__;s__	59.38	2.94896e+06	KR0015B	0	0	0	0	0	0	0	0	0	0	0
MEGAHIT-group-0.111	JACQOV01	d__Bacteria;p__JACQOV01;c__JACQOV01;o__;f__;g__;s__	59.7	2.67366e+06	KR0015B	0	0	0	0	0	0	0	0	0	0	0
MEGAHIT-group-1.1038	Krumholzibacteriota	d__Bacteria;p__Krumholzibacteriota;c__Krumholzibacteria;o__LZORAL124-64-63;f__LZORAL124-64-63;g__;s__	62.43	5.54506e+06	0	SA1229A	SA1420A	0	KA2198A	0	0	0	0	0	0	0
Modern_marine.mb.144	Krumholzibacteriota	d__Bacteria;p__Krumholzibacteriota;c__Krumholzibacteria;o__LZORAL124-64-63;f__LZORAL124-64-63;g__JAHIYU01;s__JAHIYU01 sp018814885	67.24	3.61793e+06	KR0015B	SA1229A	SA1420A	0	KA2198A	0	KA3105-4	0	KF0069A01	0	0	0
MEGAHIT-group-2.37	Krumholzibacteriota	d__Bacteria;p__Krumholzibacteriota;c__Krumholzibacteria;o__LZORAL124-64-63;f__LZORAL124-64-63;g__LZORAL124-64-63;s__LZORAL124-64-63 sp018829565	67.18	4.36557e+06	0	0	0	SA2074A	0	KA3385A	0	0	0	0	0	0
MEGAHIT-group-1.118	Marinisomatota	d__Bacteria;p__Marinisomatota;c__Marinisomatia;o__Marinisomatales;f__TCS56;g__;s__	52.68	3.4391e+06	KR0015B	SA1229A	SA1420A	SA2074A	KA2198A	0	KA3105-4	0	KF0069A01	0	0	0
Modern_marine.mb.298	Myxococcota	d__Bacteria;p__Myxococcota;c__Bradymonadia;o__UBA7976;f__UBA1532;g__JAHJCH01;s__JAHJCH01 sp018813065	65.19	7.00248e+06	0	0	0	0	KA2198A	0	0	0	KF0069A01	0	0	0
MEGAHIT-group-1.187	Myxococcota	d__Bacteria;p__Myxococcota;c__JAFGSX01;o__JAFGSX01;f__JAFGSX01;g__;s__	67.17	8.03082e+06	0	0	SA1420A	SA2074A	KA2198A	KA3385A	0	0	KF0069A01	0	0	0
MEGAHIT-group-3.13	Myxococcota	d__Bacteria;p__Myxococcota;c__Polyangia;o__HGW-17;f__;g__;s__	67.22	1.00511e+07	0	SA1229A	SA1420A	0	0	0	0	SA2600A	0	0	0	0
MEGAHIT-group-1.251	OLB16	d__Bacteria;p__OLB16;c__OLB16;o__;f__;g__;s__	53.52	9.30907e+06	0	0	SA1420A	0	KA2198A	0	0	0	0	0	0	0
MEGAHIT-group-0.304	Planctomycetota	d__Bacteria;p__Planctomycetota;c__Phycisphaerae;o__UBA1845;f__UBA1845;g__SBAX01;s__	62.67	4.88627e+06	KR0015B	0	0	0	0	0	0	0	0	0	0	0
MEGAHIT-group-0.607	Planctomycetota	d__Bacteria;p__Planctomycetota;c__SZUA-567;o__H5-PLA8;f__;g__;s__	52.3	3.28704e+06	KR0015B	0	0	0	0	0	0	0	0	0	0	0
KR11_N3.mb.24	Proteobacteria	d__Bacteria;p__Proteobacteria;c__Alphaproteobacteria;o__Caulobacterales;f__Hyphomonadaceae;g__Hyphomonas;s__Hyphomonas sp013791775	63.85	3894276	0	0	0	0	0	0	0	0	0	KR_13	KR_11	0
MEGAHIT-group-1.874	Proteobacteria	d__Bacteria;p__Proteobacteria;c__Alphaproteobacteria;o__Rhizobiales;f__Xanthobacteraceae;g__Bradyrhizobium;s__	63.19	7.65442e+06	KR0015B	0	SA1420A	SA2074A	0	KA3385A	KA3105-4	0	0	KR_13	KR_11	0
MEGAHIT-group-1.594	Proteobacteria	d__Bacteria;p__Proteobacteria;c__Alphaproteobacteria;o__Rhizobiales;f__Xanthobacteraceae;g__NCEH01;s__NCEH01 sp002257205	65.89	6.20391e+06	0	0	SA1420A	SA2074A	0	0	0	0	0	KR_13	0	0
KR11_Ju.mb.3	Proteobacteria	d__Bacteria;p__Proteobacteria;c__Alphaproteobacteria;o__Sphingomonadales;f__Sphingomonadaceae;g__Novosphingobium;s__Novosphingobium sp013791705	65.6	3.48049e+06	0	0	0	0	0	0	0	0	0	KR_13	KR_11	0
KR11_S2_MetaG.mb.8	Proteobacteria	d__Bacteria;p__Proteobacteria;c__Gammaproteobacteria;o__Burkholderiales;f__Burkholderiaceae;g__Rhodoferax;s__Rhodoferax sp013791765	60.11	4.32084e+06	0	0	0	0	0	0	0	0	0	KR_13	KR_11	0
Modern_marine.mb.240	Proteobacteria	d__Bacteria;p__Proteobacteria;c__Gammaproteobacteria;o__Burkholderiales;f__Gallionellaceae;g__Sideroxydans;s__Sideroxydans sp018813765	59.48	3.20821e+06	KR0015B	0	0	SA2074A	KA2198A	0	0	0	0	0	0	0
Old_saline_glass_biofilm.mb.10	Proteobacteria	d__Bacteria;p__Proteobacteria;c__Gammaproteobacteria;o__Burkholderiales;f__Gallionellaceae;g__Sideroxydans;s__Sideroxydans sp018820925	57.39	3.51176e+06	KR0015B	0	0	0	KA2198A	0	0	0	KF0069A01	0	0	0
Old_saline_rock_biofilm.mb.15	Proteobacteria	d__Bacteria;p__Proteobacteria;c__Gammaproteobacteria;o__Burkholderiales;f__Rhodocyclaceae;g__Fen-999;s__Fen-999 sp018819515	63.15	3.12066e+06	0	0	0	0	0	0	0	0	KF0069A01	0	0	0
MEGAHIT-group-2.120	Proteobacteria	d__Bacteria;p__Proteobacteria;c__Gammaproteobacteria;o__Burkholderiales;f__Rhodocyclaceae;g__Sulfuritalea;s__	63.65	5.07359e+06	0	0	SA1420A	SA2074A	0	0	0	0	0	KR_13	0	0
KR11_N3.mb.12	Proteobacteria	d__Bacteria;p__Proteobacteria;c__Gammaproteobacteria;o__Burkholderiales;f__Rhodocyclaceae;g__UBA2250;s__UBA2250 sp013791905	61.06	3.46712e+06	0	0	0	0	0	0	0	0	0	KR_13	KR_11	0
Modern_marine.mb.35	Proteobacteria	d__Bacteria;p__Proteobacteria;c__Gammaproteobacteria;o__Chromatiales;f__Sedimenticolaceae;g__YD12-FULL-61-37;s__YD12-FULL-61-37 sp018812525	60.98	3.6057e+06	0	0	0	0	KA2198A	0	0	0	0	0	0	0
MEGAHIT-group-2.35	SAR324	d__Bacteria;p__SAR324;c__SAR324;o__XYD2-FULL-50-16;f__XYD2-FULL-50-16;g__JAHJRI01;s__	51	8.63783e+06	0	0	0	SA2074A	0	0	0	0	0	0	0	0
MEGAHIT-group-1.882	Zixibacteria	d__Bacteria;p__Zixibacteria;c__MSB-5A5;o__GN15;f__FEB-12;g__;s__	53.6	3.68202e+06	0	0	SA1420A	0	0	0	0	0	0	0	0	0
MEGAHIT-group-1.326	Zixibacteria	d__Bacteria;p__Zixibacteria;c__MSB-5A5;o__GN15;f__FEB-12;g__;s__	56.03	3.42538e+06	0	SA1229A	SA1420A	SA2074A	KA2198A	0	KA3105-4	0	KF0069A01	0	0	0
MM_PC_MetaG.mb.8	Zixibacteria	d__Bacteria;p__Zixibacteria;c__MSB-5A5;o__GN15;f__FEB-12;g__B22-G1;s__B22-G1 sp018816665	56.76	4.28688e+06	0	SA1229A	0	0	0	0	0	0	0	0	0	0
Old_saline_planktonic.mb.35	Zixibacteria	d__Bacteria;p__Zixibacteria;c__MSB-5A5;o__JAABVY01;f__JAHJOQ01;g__JAHJOQ01;s__JAHJOQ01 sp018820315	50.76	3.77942e+06	0	0	SA1420A	SA2074A	KA2198A	KA3385A	KA3105-4	SA2600A	0	KR_13	0	0
